# Genetically Defined Subtypes of Somatostatin-Containing Cortical Interneurons

**DOI:** 10.1101/2023.02.02.526850

**Authors:** Rachel E. Hostetler, Hang Hu, Ariel Agmon

## Abstract

Inhibitory interneurons play a crucial role in proper development and function of the mammalian cerebral cortex. Of the different inhibitory subclasses, dendritic-targeting, somatostatin-containing (SOM) interneurons may be the most diverse. Earlier studies used transgenic mouse lines to identify and characterize subtypes of SOM interneurons by morphological, electrophysiological and neurochemical properties. More recently, large-scale studies classified SOM interneurons into 13 morpho-electro-transcriptomic (MET) types. It remains unclear, however, how these various classification schemes relate to each other, and experimental access to MET types has been limited by the scarcity of type-specific mouse driver lines. To begin to address these issues we crossed Flp and Cre driver mouse lines and a dual-color combinatorial reporter, allowing experimental access to genetically defined SOM subsets. Brains from adult mice of both sexes were retrogradely dye-labeled from the pial surface to identify layer 1-projecting neurons, and immunostained against several marker proteins, allowing correlation of genetic label, axonal target and marker protein expression in the same neurons. Using whole-cell recordings ex-vivo, we compared electrophysiological properties between intersectional and transgenic SOM subsets. We identified two layer 1-targeting intersectional subsets with non-overlapping marker protein expression and electrophysiological properties which, together with a previously characterized layer 4-targeting subtype, account for about half of all layer 5 SOM cells and >40% of all SOM cells, and appear to map onto 5 of the 13 MET types. Genetic access to these subtypes will allow researchers to determine their synaptic inputs and outputs and uncover their roles in cortical computations and animal behavior.

**SIGNIFICANCE STATEMENT:** Inhibitory neurons are critically important for proper development and function of the cerebral cortex. Although a minority population, they are highly diverse, which poses a major challenge to investigating their contributions to cortical computations and animal and human behavior. As a step towards understanding this diversity we crossed genetically modified mouse lines to allow detailed examination of genetically-defined groups of the most diverse inhibitory subtype, somatostatin-containing interneurons. We identified and characterized three somatostatin subtypes in the deep cortical layers with distinct combinations of anatomical, neurochemical and electrophysiological properties. Future studies could now use these genetic tools to examine how these different subtypes are integrated into the cortical circuit and what roles they play during sensory, cognitive or motor behavior.
