## Extended data for Figure 6 for "Genetically Defined Subtypes of Somatostatin-Containing Cortical Interneurons"

### Sheet: Sheet1
Calb2		tdTomato				GFP						Pdyn		tdTomato				GFP
		FB-		FB+		FB-		FB+						FB-		FB+		FB-		FB+
		Ab-	Ab+	Ab-	Ab+	Ab-	Ab+	Ab-	Ab+					Ab-	Ab+	Ab-	Ab+	Ab-	Ab+	Ab-	Ab+
CR	L2/3	0.0209609	0.0039908	0.0506046	0.0265209	0.004846	0.00969974	0.010406	0.0254037			CR	L2/3	0.00745367	0.00274937	0.0212536	0.0336822	0.0116695	0.000672043	0.0319829	0.0299981
	L4	0.0912652	0.000706215	0.00606342	0.00136368	0	0.00394477	0.000657462	0.00131492				L4	0.0294351	0	0.00336294	0.000727802	0.0800623	0.000672043	0.00207189	0.00560482
	L5	0.215706	0.00413978	0.255652	0.00843357	0.00136368	0.0100027	0.00277611	0.0128303				L5	0.0555042	0.00886168	0.152995	0.00824812	0.116492	0.000674764	0.118428	0.0201883
	L6	0.12624	0.0111122	0.08192	0.00206989	0.00368781	0.0026786	0.000657462	0.00298159	1			L6	0.140491	0.00834875	0.0631333	0.0041465	0.0224603	0.00140257	0.0158772	0.00134953	1
NPY	L2/3	0.00747991	0.0239124	0.00579742	0.0668955	0.00186019	0.00725604	0.00754567	0.0386198			NPY	L2/3	0.00585978	0.00390015	0.020147	0.0389464	0.00584567	0.00259676	0.0174956	0.0259526
	L4	0.0683793	0.0362832	0.00375953	0.00809629	0	0.000628931	0.00129702	0.00307187				L4	0.0175347	0.00719093	0.00195326	0.00261314	0.0557707	0.0136269	0.00519716	0.0103916
	L5	0.134752	0.0563031	0.191731	0.0660251	0.00129702	0.0048663	0.00259403	0.0127317				L5	0.0311912	0.0273729	0.137079	0.021469	0.126923	0.0117168	0.127681	0.0175093
	L6	0.0770428	0.0782027	0.0549213	0.0336716	0.00127744	0.00248912	0	0.00121168	1			L6	0.0648075	0.0740386	0.0538726	0.0350276	0.00453091	0.0136218	0.00840193	0.00973444	1
CB	L2/3	0.0272493	0.0135261	0.0391878	0.0352064	0.00664276	0.00878056	0.0221888	0.0240219			CB	L2/3	0.0055723	0.00838395	0.0125107	0.034171	0.0146676	0.00456635	0.0189927	0.0478849
	L4	0.0861839	0.00664276	0.0110567	0.00752428	0	0.00239423	0.000561167	0.0055419				L4	0.0203214	0.0042605	0.000662691	0.000786164	0.0917925	0.00157233	0.00692484	0.00769742
	L5	0.154086	0.0541727	0.104957	0.145952	0.00446226	0.00541356	0.0025438	0.0147441				L5	0.0409827	0.0174339	0.0548698	0.105068	0.124474	0.0030076	0.0509604	0.076298
	L6	0.0676827	0.0575773	0.0548529	0.0309206	0.00252233	0.00142146	0.000710732	0.0012719	1			L6	0.0550386	0.0747766	0.043263	0.037275	0.0148421	0.00660541	0.0060152	0.00832271	1
Chrna2		tdTomato				GFP						Calb1		tdTomato				GFP
		FB-		FB+		FB-		FB+						FB-		FB+		FB-		FB+
		Ab-	Ab+	Ab-	Ab+	Ab-	Ab+	Ab-	Ab+					Ab-	Ab+	Ab-	Ab+	Ab-	Ab+	Ab-	Ab+
CR	L2/3	0.00904479	0.00551566	0.042923	0.0691273	0	0	0	0			CR	L2/3	0.00767006	0.000654879	0.0096347	0.011125	0.0074193	0.00348324	0.0386844	0.0687992
	L4	0.0736585	0.00201638	0.0107123	0.00767511	0	0	0	0				L4	0.0643138	0.000759301	0.00121212	0.00293278	0.0262768	0.00141418	0.00590748	0.0101568
	L5	0.177719	0.00670506	0.213311	0.0285087	0.00633095	0.000487329	0.0935033	0				L5	0.120574	0.0060119	0.0710497	0.00642281	0.0887794	0.00479978	0.216186	0.0249465
	L6	0.140938	0.00577656	0.0800932	0.00512525	0.00512525	0.00125186	0.0144516	0	1			L6	0.0385175	0.00767685	0.0354938	0.00130976	0.0772435	0.00141418	0.0356402	0.00349003	1
NPY	L2/3	0.00956311	0.00576685	0.0370878	0.0692083	0.00101626	0	0	0			NPY	L2/3	0.00525043	0.00504416	0.001554	0.0066659	0.0110392	0.0109831	0.0183563	0.0834547
	L4	0.0585884	0.0145537	0.0119991	0.00851589	0	0	0	0				L4	0.056467	0.0121165	0.00438799	0.0015186	0.0212661	0.00825224	0.00291943	0.00951759
	L5	0.160617	0.0316461	0.197147	0.0344979	0.00216628	0.00158353	0.0979006	0.00454158				L5	0.123074	0.0125725	0.0496192	0.0113779	0.0595639	0.017193	0.201437	0.0465758
	L6	0.0797446	0.0717112	0.0495638	0.023264	0.00660506	0.00440782	0.0159127	0.00239078	1			L6	0.036252	0.0140765	0.0390602	0.00526507	0.0407931	0.0407193	0.0265342	0.0170929	1
CB	L2/3	0.0107882	0.00431965	0.0615668	0.0589695	0	0	0	0			CB	L2/3	0.0158865	0	0.0165079	0.000734214	0.0122349	0.0149021	0.0315128	0.0601023
	L4	0.0782549	0.00287977	0.0212464	0.00982036	0	0	0	0				L4	0.0661019	0	0.00630876	0.000734214	0.0221593	0.00908379	0.00693509	0.0080504
	L5	0.129571	0.0157457	0.139094	0.101118	0.0072705	0.00168776	0.0325413	0.0803564				L5	0.12525	0	0.0582492	0	0.0535593	0.0343418	0.0911312	0.144489
	L6	0.0754462	0.0586032	0.0622685	0.0299204	0.00233115	0.00143988	0.00414285	0.0106169	1			L6	0.0353507	0	0.045818	0	0.0324663	0.0571584	0.0129202	0.0380114	1
