## Extended data for Figure 8 for "Genetically Defined Subtypes of Somatostatin-Containing Cortical Interneurons"

### Sheet: 10 parameters, 3 groups
Genotype	Cell ID	Age	Sex	Vrest	Rin	Sag	Threshold	Spike height	SWHH	Fmax	Fss	A.R.	AHP	Rebound spikes	Decision Tree prediction			PC0	PC1	CDF0	CDF1
Calb2	021021_RAM_P48_P#1_ME1	48	M	-64.671	212	-0.1402	-39.828	90.422	0.84	65.2884	26.6419	0.408066	11.16	0	FALSE	FALSE	Calb2	12.473	-62.527	-0.139	-0.312
Calb2	021021_RAM_P48_P#2_ME1	48	M	-65.95	409	-0.2037	-47.469	84.181	0.53	75.8112	57.2122	0.754667	16.417	0	FALSE	FALSE	Calb2	-38.362	-25.85	-0.156	-0.202
Calb2	021521_RAM_P53_P#2_ME2	53	F	-66.434	222	-0.204	-41.259	85.272	0.64	128.161	57.2895	0.447011	14.021	0	FALSE	FALSE	Calb2	44.844	-32.639	0.002	-0.154
Calb2	021521_RAM_P53_P#3_ME1	53	F	-67.771	439	-0.0251	-43.547	86.053	0.77	53.1802	25.1149	0.472261	10.073	0	FALSE	FALSE	Calb2	-74.344	-31.053	-0.205	-0.288
Calb2	021621_RAM_P31_P#1_ME1	31	M	-68.76	229	-0.2241	-47.289	82.312	0.55	85.4238	41.0182	0.480173	9.21	0	FALSE	FALSE	Calb2	20.407	-46.125	-0.121	-0.219
Calb2	021621_RAM_P31_P#2_ME1	31	M	-69.884	293	-0.1918	-43.26	86.629	0.66	88.0101	46.4076	0.527298	12.951	0	FALSE	FALSE	Calb2	2.011	-38.148	-0.134	-0.288
Calb2	021621_RAM_P31_P#3_ME1	31	M	-67.771	257	-0.0555	-43.835	86.341	0.78	58.6109	17.47	0.298067	10.073	0	FALSE	FALSE	Calb2	-10.025	-55.91	-0.101	-0.238
Calb2	021721_RAM_P32_P#2_ME1	32	M	-68.314	176	-0.1731	-40.669	76.267	0.46	92.4243	56.2639	0.608756	14.678	0	FALSE	FALSE	Calb2	49.196	-56.972	-0.029	-0.207
Calb2	021721_RAM_P32_P#3_ME1	32	M	-65.32	313	-0.0617	-37.216	81.161	0.86	69.9545	41.8799	0.598673	12.663	0	FALSE	FALSE	Calb2	-16.254	-47.298	-0.141	-0.387
Calb2	022321_RAM_P61_P#1_ME1	61	M	-66.705	291	-0.0863	-36.533	65.794	0.508	71.1575	44.7307	0.628616	9.747	0	FALSE	FALSE	Calb2	-8.952	-50.134	-0.17	-0.26
Calb2	022321_RAM_P61_P#3_ME1	61	M	-65.31	131	-0.0903	-40.399	76.114	0.451	95.4229	65.5083	0.686505	13.603	0	FALSE	FALSE	Calb2	70.046	-62.425	0.093	-0.212
Calb2	042921_RAM_P40_P#1_ME1	40	M	-60.116	163	-0.2029	-41.55	77.37	0.478	84.0383	46.8577	0.557576	9.25	0	FALSE	FALSE	Calb2	42.892	-60.945	-0.074	-0.122
Calb2	042921_RAM_P40_P#2_ME1	40	M	-67.965	195	-0.1487	-47.64	79.57	0.627	129.674	55.02	0.424296	9.97	0	FALSE	FALSE	Calb2	53.739	-31.221	0.072	-0.162
Calb2	050521_RAM_P45_P#1_ME1	45	F	-60.097	260	-0.2107	-33.6	73.95	0.963	63.7349	26.8281	0.420932	11.48	0	FALSE	FALSE	Calb2	-9.757	-60.762	-0.241	-0.28
Calb2	021021_RAM_P48_P#3_ME1	48	M	-60.155	232	-0.2118	-47.268	76.973	0.63	144.914	75.5241	0.521167	6.009	1	FALSE	TRUE	Chrna2	51.206	-18.197	0.129	-0.076
Calb2	021721_RAM_P32_P#1_ME1	32	M	-65.32	369	-0.2451	-47.001	80.009	0.55	156.617	47.998	0.306467	12.088	3	FALSE	TRUE	Chrna2	-4.46	5.88	-0.093	0.048
0.5		42.5		-66.192	244.5	-0.18245	-42.405	80.585	0.6285	84.7311	46.6327	0.50067	11.32	0
0.25		32		-67.8195	207.75	-0.205675	-47.0677	76.7965	0.5245	68.788	37.4707	0.423455	9.91425	0
0.75		49.25		-65.1502	298	-0.0893	-40.2563	85.4672	0.7725	103.607	56.5009	0.601194	13.114	0
Chrna2	020321_&H_P35_P#2_ME1	35	M	-58.837	605	-0.0921	-42.513	90.97	0.65	79.3357	35.0415	0.441686	12.219	0	FALSE	TRUE	Chrna2	-123.11	3.937	-0.209	0.029
Chrna2	020821_&H_P46_P#2_ME2	46	F	-68.721	237	-0.1877	-47.672	88.797	0.37	128.872	64.2764	0.498764	12.22	0	TRUE	FALSE	X94	44.782	-25.236	0.065	-0.066
Chrna2	072020_&EH_P41_P#1_ME1	41	M	-65.543	263	-0.0854	-44.295	73.299	0.55	181.763	38.8727	0.213865	5.749	0	FALSE	TRUE	Chrna2	34.424	1.839	-0.045	-0.013
Chrna2	072020_&FH_P41_P#2_ME2	41	M	-63.605	347	-0.1511	-45.158	83.072	0.43	125.823	44.0029	0.34972	10.635	0	FALSE	FALSE	Calb2	-9.242	-11.783	-0.053	0.069
Chrna2	102220_&FH_P32_P#3_ME2	32	M	-64.884	205	-0.3203	-42.676	90.341	0.45	148.383	86.0259	0.579758	15.874	0	FALSE	TRUE	Chrna2	72.711	-25.682	0.118	-0.044
Chrna2	020321_&H_P35_P#1_ME1	35	M	-63.159	455	-0.1884	-38.608	63.998	0.58	103.196	62.7817	0.608376	16.355	1	FALSE	TRUE	Chrna2	-48.387	-12.819	-0.105	-0.036
Chrna2	020921_&H_P47_P#1_ME1	47	F	-65.349	298	-0.2264	-39.73	79.91	0.414	130.959	91.5734	0.699255	20.11	1	FALSE	TRUE	Chrna2	36.059	-23.16	0.142	-0.019
Chrna2	041321_&AM_P64_P#1_ME1	64	M	-65.93	658	-0.4894	-50.069	77.864	0.46	137.168	45.9057	0.334668	6.321	1	FALSE	TRUE	Chrna2	-118.536	44.702	-0.428	0.123
Chrna2	071420_&FH_P35_P#1_ME1	35	M	-67.878	191	-0.2061	-44.571	74.464	0.41	211.61	73.0834	0.345368	12.849	1	FALSE	TRUE	Chrna2	90.23	2.49	0.129	0.047
Chrna2	090320_&FH_P31_P#2_ME1	31	F	-64.099	600	-0.144	-44.87	75.023	0.69	82.9187	55.3624	0.667671	18.684	1	FALSE	TRUE	Chrna2	-108.106	3.143	-0.175	-0.096
Chrna2	020221_&H_P34_P#1_ME1	34	M	-67.422	474	-0.0867	-42.637	67.553	0.42	142.322	37.9694	0.266786	11.377	2	FALSE	TRUE	Chrna2	-54.193	12.416	-0.127	0.12
Chrna2	010621_&FH_P105_P#1_ME1	105	F	-61.318	831	-0.2256	-44.985	79.373	0.62	70.2132	30.3654	0.432474	12.988	3	FALSE	TRUE	Chrna2	-210.736	34.556	-0.428	0.117
Chrna2	020121_&H_P33_P#2_ME1	33	M	-64.099	624	-0.0953	-51.407	85.33	0.55	79.6538	35.902	0.450726	10.903	3	FALSE	TRUE	Chrna2	-127.317	12.59	-0.18	0.034
Chrna2	051721_&FH_P46_P#2_ME1	46	M	-60.814	649	-0.1709	-46.52	70.93	0.67	108.499	47.5353	0.438117	4.62	3	FALSE	TRUE	Chrna2	-127.332	27.922	-0.226	0.016
Chrna2	020421_&H_P36_P#1_ME2	36	F	-65.397	652	-0.1433	-51.202	84.181	0.52	188.893	52.8424	0.279748	8.418	4	FALSE	TRUE	Chrna2	-94.753	67.482	-0.131	0.155
Chrna2	020821_&H_P46_P#1_ME2	46	F	-56.318	688	-0.3009	-37.896	76.849	0.56	142.113	57.5858	0.405212	8.961	4	FALSE	TRUE	Chrna2	-126.167	43.079	-0.292	0.189
Chrna2	051721_&FH_P46_P#1_ME2	46	M	-59.457	592	-0.0321	-45	88.09	0.609	125.156	35.6954	0.285206	7.44	4	FALSE	TRUE	Chrna2	-104.465	25.995	-0.128	0.11
Chrna2	052521_&FH_P29_P#2_ME1	29	N	-61.512	420	-0.1668	-42.44	84.79	0.456	175.101	56.2265	0.32111	9.24	4	FALSE	TRUE	Chrna2	-15.546	20.693	-0.059	0.122
Chrna2	071420_&FH_P35_P#1_ME2	35	M	-62.791	173	-0.2368	-43.111	92.861	0.46	139.353	62.9263	0.451559	13.433	4	FALSE	TRUE	Chrna2	69.151	-33.746	0.07	-0.019
Chrna2	071620_&EH_P38_P#2_ME2	38	F	-70.349	324	-0.6423	-46.02	67.837	0.41	202.552	76.9716	0.380009	7.474	4	FALSE	TRUE	Chrna2	39.259	21.445	-0.248	0.006
Chrna2	072120_&EH_P43_P#1_ME1	43	F	-59.477	592	-0.216	-42.858	68.987	0.52	98.0873	32.9826	0.336258	9.486	4	FALSE	TRUE	Chrna2	-116.624	10.381	-0.282	0.167
Chrna2	090320_&FH_P31_P#1_ME1	31	F	-58.488	949	-0.162	-45.733	83.073	0.62	120.656	72.5363	0.601181	13.222	4	FALSE	TRUE	Chrna2	-216.554	76.332	-0.199	0.181
Chrna2	090920_&FH_P37_P#1_ME1	37	F	-60.32	595	-0.3703	-42.964	81.393	0.54	130.355	62.3908	0.478621	15.875	4	FALSE	TRUE	Chrna2	-89.29	24.045	-0.221	0.146
Chrna2	100920_&FH_P69_P#1_ME1	69	F	-59.893	323	-0.22	-42.387	58.303	0.56	161.152	62.1072	0.385396	7.793	4	FALSE	TRUE	Chrna2	13.788	-1.921	-0.013	0.08
Chrna2	102220_&FH_P32_P#2_ME2	32	M	-65.097	596	-0.108	-44.696	80.816	0.62	140.984	37.8716	0.268623	9.525	4	FALSE	TRUE	Chrna2	-98.337	33.017	-0.188	0.062
Chrna2	020421_&H_P36_P#2_ME1	36	F	-67.054	603	-0.1911	-45.228	67.888	0.51	185.368	52.516	0.283307	8.418	5	FALSE	TRUE	Chrna2	-80.682	54.229	-0.187	0.123
Chrna2	051021_&FH_P40_P#1_ME1	40	M	-56.531	534	-0.0142	-42.94	87.03	0.658	130.293	22.9689	0.176286	4.01	5	FALSE	TRUE	Chrna2	-90.636	19.176	-0.168	0.118
Chrna2	051121_AlFH_P41_P#1_ME2	41	M	-59.874	610	-0.2811	-41.63	91.32	0.531	156.413	44.6293	0.28533	7.88	5	FALSE	TRUE	Chrna2	-96.416	41.253	-0.3	0.14
Chrna2	052521_&FH_P29_P#1_ME1	29	M	-61.802	349	-0.0406	-46.25	90.77	0.411	134.722	28.5684	0.212053	4.89	5	FALSE	TRUE	Chrna2	-15.695	-4.283	-0.06	0.102
Chrna2	090820_&FH_P36_P#2_ME2	36	M	-64.913	338	-0.2972	-44.583	78.473	0.46	191.522	68.6813	0.358608	12.36	5	FALSE	TRUE	Chrna2	27.772	15.809	-0.013	0.096
Chrna2	090920_&FH_P37_P#2_ME1	37	F	-63.285	341	-0.396	-42.964	75.043	0.53	170.639	62.6606	0.367212	12.7	5	FALSE	TRUE	Chrna2	15.891	5.264	-0.121	0.072
Chrna2	051021_&FH_P40_P#2_ME1	40	M	-61.26	468	-0.1268	-38.31	83.92	0.55	193.411	36.1042	0.186671	9.6	6	FALSE	TRUE	Chrna2	-37.683	33.528	-0.214	0.11
Chrna2	071320_&FH_P34_P#2_ME1	34	F	-60.882	594	-0.331	-45.57	64.053	0.63	120.574	29.0657	0.241061	6.978	6	FALSE	TRUE	Chrna2	-112.551	23.26	-0.367	0.144
Chrna2	090920_&FH_P37_P#2_ME2	37	F	-63.76	565	-0.115	-54.798	96.691	0.49	188.667	58.6586	0.31091	4.618	6	FALSE	TRUE	Chrna2	-59.758	58.466	-0.022	0.116
Chrna2	102220_&EH_P32_P#1_ME1	32	M	-59.234	389	-0.1476	-42.676	58.881	0.69	185.816	25.3191	0.136259	2.309	6	FALSE	TRUE	Chrna2	-22.201	21.335	-0.246	0.059
Chrna2	102220_&FH_P32_P#2_ME1	32	M	-63.488	594	-0.094	-45.273	78.795	0.73	145.328	33.9066	0.233311	8.082	6	FALSE	TRUE	Chrna2	-99.448	34.99	-0.189	0.044
Chrna2	020121_&H_P33_P#1_ME1	33	M	-65.543	831	-0.0011	-48.563	72.294	0.92	117.192	26.6296	0.22723	2.844	7	FALSE	TRUE	Chrna2	-199.697	61.928	-0.281	-0.036
Chrna2	071320_&FH_P34_P#1_ME2	34	F	-66.337	1125	-0.141	-50.209	82.411	0.43	191.339	44.3235	0.231649	10.73	9	FALSE	TRUE	Chrna2	-269.969	138.742	-0.417	0.372
0.5		36		-63.3865	578.5	-0.16885	-44.6395	79.6415	0.5355	140.169	46.7205	0.340813	9.5055	4
0.25		33.25		-65.385	342.5	-0.2342	-45.9483	72.5453	0.457	121.781	35.7471	0.267245	7.4485	1.25
0.75		41		-60.4435	608.75	-0.10975	-42.676	85.195	0.62	180.097	62.5931	0.440794	12.615	5
X94	072020_&FH_P41_P#1_ME2	41	M	-66.744	125	-0.0276	-46.02	78.473	0.39	204.876	92.8023	0.452968	13.223	0	TRUE	TRUE	X94	122.213	-9.747	0.442	0.052
X94	072020_&FH_P41_P#2_ME1	41	M	-64.874	117	-0.1413	-43.721	85.085	0.45	118.045	68.5119	0.580387	15.234	0	TRUE	FALSE	X94	86.055	-52.473	0.173	-0.106
X94	090320_&FH_P31_P#1_ME2	31	F	-58.256	153	-0.314	-41.421	92.558	0.31	149.522	115.08	0.769656	14.66	0	TRUE	TRUE	X94	104.121	-33.119	0.305	0.036
X94	090320_&FH_P31_P#3_ME2	31	F	-68.953	94	-0.0724	-53.494	95.72	0.38	260.394	121.403	0.46623	10.923	0	TRUE	TRUE	X94	168.144	17.127	0.633	0.036
X94	090820_&FH_P36_P#1_ME2	36	F	-64.506	90	-0.3116	-43.433	74.736	0.36	167.038	96.2779	0.576384	9.486	0	TRUE	TRUE	X94	121.443	-32.564	0.218	-0.033
X94	090820_&FH_P36_P#3_ME2	36	F	-66.948	194	-0.1407	-44.583	78.473	0.35	186.301	78.6881	0.422372	21.558	0	TRUE	TRUE	X94	86.837	-12.271	0.283	0.154
X94	100920_&FH_P69_P#2_ME1	69	F	-71.802	62	-0.1602	-51.335	85.723	0.36	243.724	103.265	0.423697	12.122	0	TRUE	TRUE	X94	165.549	2.778	0.449	-0.003
X94	100920_&FH_P69_P#2_ME2	69	F	-70.766	69	-0.1619	-46.428	81.971	0.36	275.913	105.17	0.381172	15.297	0	TRUE	TRUE	X94	173.799	14.131	0.431	0.055
X94	011421_&FH_P113_P#1_ME2	113	F	-68.256	133	-0.2704	-52.133	95.91	0.36	210.896	142.07	0.673647	19.682	0	TRUE	TRUE	X94	150.957	-3.328	0.66	0.084
X94	011421_&FH_P113_P#2_ME1	113	F	-64.506	98	-0.1811	-48.384	81.851	0.46	146.922	74.4735	0.506891	9.685	0	TRUE	TRUE	X94	103.086	-37.761	0.213	-0.075
X94	011421_&FH_P113_P#3_ME2	113	F	-71.474	92	-0.2061	-54.007	92.161	0.41	171.36	106.195	0.619721	15.621	0	TRUE	TRUE	X94	134.918	-25.37	0.445	-0.097
X94	051021_&FH_P40_P#2_ME2	40	M	-65.523	87	-0.0985	-46.66	94.35	0.351	215.626	94.3841	0.437722	17.11	0	TRUE	TRUE	X94	143.168	-10.813	0.443	0.092
X94	051021_&FH_P40_P#1_ME2	40	M	-61.434	128	-0.1084	-37.6	70.47	0.537	231.732	92.2373	0.398035	7.21	0	TRUE	TRUE	X94	123.307	-0.081	0.289	0.005
X94	051721_&FH_P46_P#1_ME1	46	M	-66.376	207	-0.048	-48.72	84.68	0.465	216.967	100.624	0.463775	10.86	0	TRUE	TRUE	X94	100.445	11.003	0.447	0.039
X94	051721_&FH_P46_P#2_ME2	46	M	-64.38	134	-0.1306	-40.27	65.77	0.451	208.449	151.464	0.726621	17.94	0	TRUE	TRUE	X94	146.472	-12.314	0.727	0.08
X94	052421_&FH_P28_P#1_ME1	28	M	-66.376	128	-0.0633	-39.73	79.09	0.51	175.912	62.4805	0.355181	10.59	0	TRUE	TRUE	X94	94.799	-24.928	0.154	-0.08
X94	052421_&FH_P28_P#2_ME1	28	M	-67.442	78	-0.1988	-42.71	66.04	0.352	349.284	168.606	0.482718	8.97	0	TRUE	TRUE	X94	219.388	48.646	0.792	0.178
0.5		41		-66.376	117	-0.1413	-46.02	81.971	0.38	208.449	100.624	0.46623	13.223	0
0.25		36		-68.256	90	-0.1988	-48.72	78.473	0.36	171.36	92.2373	0.423697	10.59	0
0.75		69		-64.506	133	-0.0985	-42.71	92.161	0.451	231.732	115.08	0.580387	15.621	0
Pdyn	071521_PdFH_P21_P#3_ME1	21	M	-60.736	332	-0.1271	-43.492	83.916	0.4	179.372	73.6065	0.410356	7.746	4	TRUE	TRUE	X94
Pdyn	071521_PdFH_P21_P#4_ME1	21	M	-62.442	88	-0.3495	-47.97	92.766	0.27	345.901	181.348	0.524278	9.154	0	TRUE	TRUE	X94
Pdyn	071521_PdFH_P21_P#5_ME1	21	M	-61.657	178	-0.3416	-47.97	97.038	0.44	270.563	113.395	0.419107	5.492	0	TRUE	TRUE	X94
Pdyn	071521_PdFH_P21_P#1_ME1	21	M	-63.508	191	-0.4026	-44.87	88.64	0.294	290.276	142.592	0.491231	15.79	0	TRUE	TRUE	X94
Pdyn	071521_PdFH_P21_P#2_ME1	21	M	-61.085	250	-0.2364	-45.851	88.617	0.43	159.109	59.0955	0.371415	9.184	0	FALSE	TRUE	Chrna2
Pdyn	051921_PDAM_P43_P#1_ME2	43	F	-67.674	528	-0.235	-49.82	77.792	0.66	116.171	21.4266	0.18444	6.382	4	FALSE	TRUE	Chrna2
Pdyn	051921_PDAM_P43_P#2_ME1	43	F	-64.302	123	-0.1751	-49.906	83.766	0.37	226.04	112.363	0.497093	8.213	0	TRUE	TRUE	X94
Pdyn	050621_PDAM_P30_P#1_ME1	30	M	-65.213	131	-0.0478	-45.562	69.843	0.57	168.833	45.8663	0.271666	5.11	0	FALSE	TRUE	Chrna2
Pdyn	050621_PDAM_P30_P#1_ME2	30	M	-65.95	67	-0.1517	-48.973	84.586	0.45	229.727	86.9225	0.378374	8.078	0	TRUE	TRUE	X94
Pdyn	050621_PDAM_P30_P#2_ME1	30	M	-68.488	92	-0.3382	-49.939	89.993	0.37	226.091	126.847	0.561045	15.219	0	TRUE	TRUE	X94
Pdyn	050621_PDAM_P30_P#3_ME1	30	M	-68.818	494	-0.1169	-53.347	87.883	0.46	140.012	32.5831	0.232717	7.164	5	FALSE	TRUE	Chrna2
Pdyn	050621_PDAM_P30_P#3_ME2	30	M	-66.279	196	-0.4239	-42.32	91.835	0.38	118.677	47.4896	0.400157	19.074	1	TRUE	FALSE	X94
Pdyn	082321_PdAM_P26_P#1_ME1	26	M	-59.302		-0.0377	-38.935	85.709	0.56	261.849	25.9887	0.0992509	2.782	0
Pdyn	082321_PdAM_P26_P#2_ME1	26	M	-65.397		-0.0233	-51.373	73.615	0.57	170.097	62.4152	0.366939	3.467	6
Pdyn	082321_PdAM_P26_P#3_ME1	26	M	-65.736		-0.102	-54.84	83.217	0.59	168.776	16.6847	0.0988567	-4.267	5
Pdyn	082421_PdAM_P27_P#1_ME1	27	M	-68.178		-0.2943	-55.584	89.696	0.29	331.895	186.802	0.562836	10.001	0
Pdyn	082421_PdAM_P27_P#1_ME2	27	M	-66.376		-0.0302	-52.458	88.446	0.38	284.738	108.998	0.3828	9.064	1
Pdyn	082421_PdAM_P27_P#2_ME1	27	M	-67.548		-0.2672	-49.958	91.571	0.33	284.252	134.219	0.472183	12.501	0
Pdyn	082421_PdAM_P27_P#3_ME1	27	M	-66.502		-0.3881	-52.707	75.749	0.38	298.864	174.391	0.583511	9.335	0
Pdyn	082521_PdAM_P28_P#1_ME1	28	F	-64.428		-0.0873	-41.185	92.208	0.29	261.849	152.742	0.583321	12.976	0
Pdyn	082521_PdAM_P28_P#2_ME1	28	F	-61.134		-0.0377	-45.278	82.879	0.44	221.631	36.5003	0.16469	4.987	5
Pdyn	082521_PdAM_P28_P#3_ME1	28	F	-64.186		-0.3665	-49.333	96.572	0.25	342.7	142.379	0.415462	12.189	0
Pdyn	082521_PdAM_P28_P#3_ME2	28	F	-66.434		-0.3438	-50.896	92.822	0.23	262.743	199.78	0.760364	14.063	0
0.5		27		-65.397	184.5	-0.235	-49.333	88.446	0.38	229.727	108.998	0.410356	9.064	0
0.25		26		-66.468	115.25	-0.3427	-51.1345	83.4915	0.312	169.465	46.6779	0.319302	5.937	0
0.75		30		-62.975	270.5	-0.09465	-45.42	91.703	0.455	284.495	142.486	0.510685	12.345	2.5
	94
